# Single cell profiling reveals strain-specific differences in myeloid inflammatory potential in the rat liver

**DOI:** 10.1101/2022.11.11.516225

**Authors:** Delaram Pouyabahar, Sai W. Chung, Olivia I. Pezzutti, Catia T. Perciani, Xinle Wang, Xue-Zhong Ma, Chao Jiang, Damra Camat, Trevor Chung, Manmeet Sekhon, Justin Manuel, Xu-Chun Chen, Ian D. McGilvray, Sonya A. MacParland, Gary D. Bader

## Abstract

Liver transplantation is currently the only treatment for end-stage liver disease and acute liver failure. Liver transplant rejection is among the most lethal complications of transplantation, and therapeutic development is limited by our lack of a comprehensive understanding of the cellular landscape of the liver. The laboratory rat (*Rattus norvegicus*), ideal in size as a model for surgical procedures, is a strong platform to study liver biology in the context of liver transplantation. Liver allograft rejection is known to be strain-specific in the rat model, although the transplantation is accepted without rejection in some strains, it leads to acute rejection in others. To shed light on the cellular landscape of the rat liver and build a foundation for strain comparison, we present a comprehensive single-cell transcriptomics map of the healthy rat liver of Lewis and Dark Agouti strains. Using a novel computational pipeline we developed to guide the detailed annotation of our rat liver atlas, we discovered that hepatic myeloid cells have strong Lewis and Dark Agouti strain-specific differences focused on inflammatory signaling pathways. We experimentally validated these strain-specific differences in myeloid inflammatory potential *in vitro* using intracellular cytokine staining. Our work provides the first examination of the multi-strain healthy rat liver by single cell transcriptomics and uncovers key insights into strain-specific differences in this valuable model animal.

**Summary:** The laboratory rat (*Rattus norvegicus*) is a standard model animal for orthotopic liver transplantation. Transplanting a liver from a Dark agouti (DA) to a Lewis (LEW) strain rat leads to transplant rejection and the reverse procedure leads to tolerance. Understanding this strain difference may help explain the cellular drivers of liver allograft rejection post-transplant. This study uses single-cell transcriptomics to better understand the complex cellular composition of the rat liver and unravels cellular and molecular sources of inter-strain hepatic variation. We generated single-cell transcriptomic maps of the livers of healthy DA and LEW rat strains and developed a novel, factor analysis-based bioinformatics pipeline to study data covariates, such as strain and batch. Using this approach, we discovered variations within hepatocyte and myeloid populations that explain how the states of these cells differ between strains in the healthy rat, which may explain why these strains respond differently to liver transplants.
