## Supplemental Table 1 for "Single cell profiling reveals strain-specific differences in myeloid inflammatory potential in the rat liver"

### Sheet: Sheet1
Meta	Sample	Rat_sham_DA_M_10WK_004_strained	Rat_sham_DA_M_10WK_003_strained	Rat_sham_LEW_M_13WK_001_strained	Rat_sham_LEW_M_13WK_002_strained	Rat_sham_DA_M09_WK_008_3pr_v3	Rat_sham_LEW_M09_WK_009_3pr_v3
Meta	Given name	DA-1	DA-2	LEW-1	LEW-2	Immune-enriched DA	Immune-enriched LEW
Meta	Type	Sham	Sham	Sham	Sham	Sham	Sham
Meta	Donor strain	DA	DA	LEW	LEW	DA	LEW
Meta	Donor sex	M	M	M	M	M	M
Meta	10X Chemistry	Single Cell 3' v2	Single Cell 3' v2	Single Cell 3' v2	Single Cell 3' v2	Single Cell 3' v3	Single Cell 3' v3
Meta	CR version	3.1.0	3.1.0	3.1.0	3.1.0	3.1.0	3.1.0
Cell Ranger	Total reads	343357201	676376526	586479134	562375931	371464025	366539639
Cell Ranger	Sequencing Saturation	0.725	0.78	0.766	0.785	0.555	0.506
Cell Ranger	Frarction reads in Cells	0.986	0.988	0.986	0.984	0.555	0.676
Cell Ranger	Mapped to Genome	0.918	0.931	0.934	0.922	0.908	0.922
Cell Ranger	Mapped Confidently to Transcriptom	0.646	0.652	0.668	0.664	0.533	0.5
Cell Ranger	Genome	Rattus_norvegicus.custom_6.0.98	Rattus_norvegicus.custom_6.0.98	Rattus_norvegicus.custom_6.0.98	Rattus_norvegicus.custom_6.0.98	Rattus_norvegicus.custom_6.0.98	Rattus_norvegicus.custom_6.0.98
Cell Ranger	N gene	16344	16745	16766	16925	15781	16754
Cell Ranger	N cells	50803	51232	62362	61898	4690	6815
Cell Ranger	Mean reads/cell	6759	13202	9404	9086	79203	53784
Cell Ranger	Median umi/cell	1056	1627	1280	1126	6356	2381
Cell Ranger	Median gene/cell	517	708	607	538	303	434
Preprocessed	N expressed genes	12036	12499	12131	11683	1161	2669
Preprocessed	N cells	6623	7112	5457	3844	12387	13531
Preprocessed	Median genes/cell	764	974	940	874	1138	1228
