## Supplemental Table 2 for "Single cell profiling reveals strain-specific differences in myeloid inflammatory potential in the rat liver"

### Sheet: TLH annotation
Cluster #	Annotation	Markers
0	Hep (0)	Apoc1	Fabp1	Fth1	Alb
1	Hep (1)	G6pc	Slco1b2	Igfbp1	Insig1	Hamp	Alb	Pck1
2	Hep (2)	Cps1	Scd	Cyp2a1	Itih3	Fgb	Alb
3	Endo (3)	Lyve1	Ctsl	Fcgr2b	Sparc	Stab2	Ramp2	Calcrl	Ifi27
4	Hep (4)	Cps1	Itih3	Calr	C3
5	Marco/Cd5l Mac (5)	Marco	Vsig4	Clec4f	Cd5l	Hmox1	Aif1	Cd68	Ptprc
6	Hep (6)	Fabp1	Dbi	Apoa2	Cox8a	Alb	Apoc3	Apoc1
7	Mesenchymal (7)	Sparc	Calcrl	Ecm1	Igfbp7		Rbp1	Col3a1
8	Hep (8)	C3	Itih4	Cps1	Cyp2a1	Alb
9	Lyz2/Cd74 Mo/Mac (9)	Cd74	Lyz2	Rt1-db1	Rt1-da	S100a11	Ptprc
10	Marco/Cd5l Mac (10)	Marco	Vsig4	Cd5l	Cd163	Hmox1	Clec4f	C1qb	C1qc
11	Endo (11)	Lyve1	Fcgr2b	Ctsl	Fam167b	Eng	Id3	Calcrl	Ramp2
12	Hep (12)	Slco1b2	Dbi	Apoc3	Apoc1	Alb
13	Lymphocyte (13)	Klrd1	Gzmk	Cd7	Ccl5	Gzma	Nkg7	Tmsb4x	Il2rb
14	Mesenchymal (14)	Lyve1	Calcrl	Ecm1	Igfbp7	Sparc	Bgn	Rbp1	Col3a1
15	Hep (15)	Apoc1	Apoc3	Dbi	Cox7b	Rpl10	Alb
16	Hep (16)	C3	Itih4	Cyp2a1	Arg1	Alb

### Sheet: Immune-enriched annotation
Cluster #	Annotation	Markers
0	Hep (0)	Ttr	Apoc1	Apoc3	Cyb5a	Dbi	Alb
1	Hep (1)	Fgg	Fgb	Itih4	C3	Cps1	Alb
2	Hep (2)	Scd	Acsl1	Cps1	Pck1	Cyp4a2	Alb
3	Hep (3)	Apoa2	Spink1l	Fgg	Itih4	Hp	Alb
4	Endo (4)	Fcgr2b	Lyve1	Sparc	Fam167b	Eng	Id3	Clec14a	Igfbp7
5	Erythroid (5)	Alas2	Ubb	Hbb	Ybx3	Lgals5	Bpgm	Prdx2	Mkrn1
6	Endo (6)	Sparc	Lyve1	Cavin2	Ifitm3
7	NK-like (7)	Gzmk	Gzma	Xcl1	Nkg7	Klrd1	Cd7	Tyrobp
8	Marco/CD5L Mac (8)	Marco	Vsig4	Cd5l	Hmox1	Mrc1	Cd163	Cd68
9	Hep (9)	Apoe	C3	Hp	Vtn	Itih3	Alb	Pck1
10	CD3+ (10)	Rps3	Cd3g	Cd3e	Coro1a	Cd3d
11	Mo/MAC/cDC (11)	S100a8	S100a9	CD74	Cst3	Lyz2	Rt1-Db1	Rt1-Da	Slpi
12	B cell (12)	Cd74	Cd79b	Fcmr	Ighm	Plac8
13	Marco/CD5L Mac (13)	Marco	Vsig4	Cd5l	Hmox1	Cd163	C1qa	C1qb	Clec4f
14	Hep (14)	Apoe	Hp	Serpina1	Gc	C3	Apoa2	Alb
15	Hep (15)	Insig1	Igfbp1	Itih3	Zfp36l1	Alb
16	Mesenchymal (16)	Col3a1	Ecm1	Igfbp3	Colec11	Sparc	Colec10
17	pDC (17)	Siglech	Ifi30	Ptprcap	Ptcra	Irf8	Plac8	Cd74	Crip1	Tmsb10	Lgals1	Tyrobp	Plac8

### Sheet: Immune-subcluster annotation
Cluster #	Annotation	Markers
0	Cd3+ (0)	Cd3g	Cd3e	Cd3d	Fam189b	Lgals1	Cd2	Cd247
1	NK-like (1)	Ccl5	Gzma	Xcl1	Prf1	Gzmm	Nkg7	Ccl4	Klrb1a	Klrd1	Cd7	Il2rb
2	Clec4f/Vsig4 (2)	C1qa	Cd5l	Clec4f	Vsig4	C1qb	C1qc	Marco	Aif1	Hmox1	CD163
3	Cd79b/Ighm (3)	Cd79b	Ighm	Cd74	Fcmr	Fcrla	Bank1
4	Lyz2/Fcer1g (4)	S100a4	Lyz2	S100a6	Cebpb	S100a11	Lsp1	Fcer1g
5	cDC (5)	Xcr1	Clec9a	Tlr3	Glipr1	RT1-Db1	Cst3	Cd74	Lyz2	S100a11
6	Clec4f/Vsig4 (6)	C1qa	C1qb	C1qc	Aif1	Clec4f
7	pDC (7)	Siglech	Tcf4	Ptcra	Runx2	Tlr7	Ifi30
8	NK-like (8)	Gzmk	Gzmm	Nkg7	Klrb1a	Klrd1	Gzma	Il2rb
9	Clec4f/Vsig4 (9)	Clec4f	Mrc1	C1qc	C1qb	Cd5l	C1qa	Vsig4
10	Lyz2/S100a8/9 (10)	S100a9	S100a8	Lyz2	Tspo	S100a11	Fos
11	CD16+ (11)	C1qb	C1qc	C1qa	Fcgr3a	Aif1	Axl	Cd68
12	Cd3+ (12)	Stmn1	Top2a	Hmgb2	Mki67	Ube2c	H2afx	Tubb5	Cenpf
13	Clec4f/Vsig4 (13)	Cd5l	Clec4f	Cd163	C1qa	Ccl6	Mrc1	C1qb	Vsig4
